# The X chromosome of the German cockroach, Blattella germanica, is homologous to a fly X chromosome despite 400 million years divergence

**DOI:** 10.1101/279737

**Authors:** Richard P Meisel, Pablo J Delclos, Judith R Wexler

## Abstract

**Background:** Sex chromosome evolution is a dynamic process that can proceed at varying rates across lineages. For example, different chromosomes can be sex-linked between closely related species, whereas other sex chromosomes have been conserved for *>*100 million years. Cases of long-term sex chromosome conservation could be informative of factors that constrain sex chromosome evolution. Cytological similarities between the X chromosomes of the German cockroach (*Blattella germanica*) and most flies suggest that they may be homologous—possibly representing an extreme case of long-term conservation.

**Results:** To test the hypothesis that the cockroach and fly X chromosomes are homologous, we analyzed whole genome sequence data from cockroach. We found evidence in both sequencing coverage and heterozygosity that a significant excess of the same genes are on both the cockroach and fly X chromosomes. We also present evidence that the candidate X-linked cockroach genes may be dosage compensated in hemizygous males. Consistent with this hypothesis, three regulators of transcription and chromatin on the fly X chromosome are conserved in the cockroach genome.

**Conclusions:** Our results support our hypothesis that the German cockroach shares the same X chromosome as most flies. This may represent convergent evolution of the X chromosome in the lineages leading to cockroaches and flies. Alternatively, the common ancestor of most insects may have had an X chromosome that resembled the extant cockroach and fly X. Cockroaches and flies diverged ∼400 million years ago, which would be the longest documented conservation of a sex chromosome. Cockroaches and flies have different mechanisms of sex determination, raising the possibility that the X chromosome was conserved despite evolution of the sex determination pathway.
