## Additional file 2 for "The X chromosome of the German cockroach, Blattella germanica, is homologous to a fly X chromosome despite 400 million years divergence"

### Sheet: elementF
num_distributions	BIC_equalVar	BIC_uneqVar	degreesFreedom	distribution	proportion	means	variances
1	-81.0776	-81.0776	2	1 of 1	1	-0.487012	0.246028
2	-67.669	-71.5805	4	1 of 2	0.4335	-0.99982	0.0447955
2	-67.669	-71.5805	4	2 of 2	0.5665	-0.0945991	0.0447955
3	-75.5545	-65.2449	8	1 of 3	0.406123	-1.02003	0.0411823
3	-75.5545	-65.2449	8	2 of 3	0.361778	-0.225274	0.0692769
3	-75.5545	-65.2449	8	3 of 3	0.232099	0.03768	0.000750719
4	-83.4118	-76.7828	11	1 of 4	0.07494	-1.15522	0.0602454
4	-83.4118	-76.7828	11	2 of 4	0.325676	-0.995238	0.0298765
4	-83.4118	-76.7828	11	3 of 4	0.366884	-0.231877	0.0712526
4	-83.4118	-76.7828	11	4 of 4	0.2325	0.0376644	0.000751478

### Sheet: elementsA-E
num_distributions	BIC_equalVar	BIC_uneqVar	degreesFreedom	distribution	proportion	means	variances
1	-6111.07	-6111.07	2	1 of 1	1	-0.0485345	0.173759
2	-6128.67	-1309.57	5	1 of 2	0.173418	-0.357048	0.768773
2	-6128.67	-1309.57	5	2 of 2	0.826582	0.016192	0.0247659
3	-4689.77	-991.65	8	1 of 3	0.0127214	-0.975546	5.24422
3	-4689.77	-991.65	8	2 of 3	0.754717	0.019173	0.0201902
3	-4689.77	-991.65	8	3 of 3	0.232562	-0.217552	0.304314
4	-4707.04	-927.737	11	1 of 4	0.0120518	-0.887354	5.60088
4	-4707.04	-927.737	11	2 of 4	0.408397	0.00145335	0.010065
4	-4707.04	-927.737	11	3 of 4	0.411691	0.04852	0.0449684
4	-4707.04	-927.737	11	4 of 4	0.16786	-0.347964	0.328884
5	-4724.31	-949.313	14	1 of 5	0.0123657	-0.857766	5.52439
5	-4724.31	-949.313	14	2 of 5	0.271204	0.0146931	0.0228281
5	-4724.31	-949.313	14	3 of 5	0.295426	0.000701239	0.00867123
5	-4724.31	-949.313	14	4 of 5	0.261784	0.069471	0.0576805
5	-4724.31	-949.313	14	5 of 5	0.15922	-0.378759	0.318347
